# Developmental Control of Long-Distance mRNA Transport Involves m^5^C RNA Methylation and ALYREF Nuclear Export Factors

**DOI:** 10.1101/2024.05.30.596576

**Authors:** Ying Xu, András Székely, Steffen Ostendorp, Saurabh Gupta, Lei Yang, Federico Apelt, Yağmur Hasbioğlu, Yan Zhao, Eleni Mavrothalassiti, Linda Wansing, Eleftheria Saplaoura, Friedrich Kragler

## Abstract

In grafted plants mRNAs can be transported from shoot to root, however, how their mobility is regulated remains poorly understood. Recent work has shown that m^5^C methylation plays an essential role in systemic mRNA mobility in vegetative plants, but its role at later developmental stages remains unclear. To address this, we examined the mobility of three mobile mRNAs, *TCTP1*, *HSC70.1* and *GRP7* in mutants deficient in m^5^C mRNA methylation. By comparing vegetative and flowering stages, we found that in contrast to *GRP7,* the reduced mobility of *TCTP1* and *HSC70.1* observed in the vegetative growth phase is restored upon flowering, indicating that m^5^C-dependent regulation of RNA transport is developmentally controlled. We further identified two RNA-binding proteins, the nuclear mRNA export factors ALY2 and ALY4, as phloem mobile. *ALY2* and *ALY4* deficient plants show a similar developmental effect on mRNA mobility as m^5^C mRNA methylation mutants, suggesting that they contribute to the regulation of systemic mRNA transport. Notably, combined perturbation of m^5^C methylation and ALY2 or ALY4 results in reduced mRNA mobility even in flowering plants. Together, our findings reveal an unexpected developmental layer of control over mRNA transport and identify the nuclear mRNA export factors ALY2 and ALY4 as potential regulators of long-distance RNA movement.

**SIGNIFICANCE STATEMENT:** mRNA m^5^C methylation is essential for shoot-to-root mRNA transport during plant growth; however, whether and how mRNA mobility is regulated, and whether it changes during development remains unclear. We show that *TCTP1* and *HSC70.1* mRNA transport is reduced in vegetatively growing m^5^C-deficient mutants but remains unaffected upon flowering, and identify ALY2 and ALY4 proteins, two nuclear export factors, as additional regulators of long-distance mRNA transport, providing new layer of mRNA transport.
