## Supplemental Data S1 for "Developmental Control of Long-Distance mRNA Transport Involves m^5^C RNA Methylation and ALYREF Nuclear Export Factors"

### Sheet: RNAseq Samples Overview
Data S1, Xu et al 2026
Overview of the RNAseq samples used in the study
	Samples (shoot / root)	Harvest time	Harvested tissues	Sample preparation	RNA-seq depth
grafted plants DEG	Col-0 / Col-0	flowering	shoot and root	3 replicates, >=10 plants/replicate	PE150, 50 M
	dnmt2 nsun2b / dnmt2 nsun2b
	Col-0 (35S::YFP-TCTP1) / Ler-1	vegetative
	dnmt2 nsun2b (35S::YFP-TCTP1) / Ler-1
	aly2 (35S::YFP-TCTP1) / Ler-1
	aly4 (35S::YFP-TCTP1) / Ler-1
ALY2- and ALY4- RIP-seq	35S::3xGFP	10-day-old seedling	whole seedlings	3 replicates, ~ 5 g plants/replicate	PE100, 20 M
	ALY2::ALY2-GFP
	ALY4::ALY4-GFP
